# Human-Mediated Dispersal and Breeding Reshape Global Genomic Patterns in Black Soldier Flies

**DOI:** 10.1101/2025.08.19.670820

**Authors:** Peter Muchina, Johnson Kinyua, Fathiya Khamis, Chrysantus M. Tanga, Rawlynce Bett, Geoffrey Ssepuuya, Dorothy Nakimbugwe, Mikkel-Holger S. Sinding, Grum Gebreyesus, Goutam Sahana, Zexi Cai

**Affiliations:** Department of Biochemistry, Jomo Kenyatta University of Agriculture and Technology (JKUAT), Nairobi, Kenya; Center for Quantitative Genetics and Genomics, Aarhus University, Denmark; International Centre of Insect Physiology and Ecology (ICIPE), Nairobi, Kenya; Department of Animal Production, University of Nairobi, Kenya; Department of Food Science and Technology, Kyambogo University, Uganda; Department of Food Technology and Nutrition, Makerere University, Uganda; Department of Biology, University of Copenhagen, Denmark

**Keywords:** Black soldier fly, Whole-genome sequencing, Population genomics, Genetic diversity, Inbreeding, Founder effects, Sustainable insect farming

## Abstract

Human activities, either intentional or unintentional, have significantly influenced the global distribution and genetic composition of many species. Black soldier fly (*Hermetia illucens*; BSF) is a species that has rapidly gained commercial importance due to its bioconversion efficiency of upcycling organic waste into new products of higher value and quality through a circular economy approach. Despite its global distribution, the current Old-World demography of the wild and captive BSF populations remains poorly understood. This work combined whole-genome sequencing and population genomic analyses to determine the genetic diversity, population structure, and historical spread of global wild and captive BSF populations. Our results reveal that most global captive BSF lines were largely derived from a single primary captive lineage, likely from North America. In contrast to the genetically diverse and geographically structured wild populations, captive populations consistently exhibited reduced heterozygosity, elevated inbreeding, and extensive runs of homozygosity. These patterns reflect demographic processes such as founder effects and genetic drift, rather than intentional selection or domestication. This strongly highlights the lasting genomic impact of human-mediated dispersal and uncoordinated breeding practices. Thus, there is an urgent need for genetically informed management strategies to ensure long-term viability, adaptability, and productivity of BSF for sustainable organic waste bioconversion.
