## Supplementary Data 1 for "Human-Mediated Dispersal and Breeding Reshape Global Genomic Patterns in Black Soldier Flies"

### Sheet: KE_UG_Captives
Supplementary Data 1. The meta data for the samples collected in this study.
BioSample accessions	Sample ID (NCBI)	Sample ID	Country	Location	Sourced From	Substrate	Lat	Long	Years reared
SAMN48171833	EMB1-c	CK-C_001	Kenya	Kiamuringa	The Insectary	Pig waste/ farm waste/ silage	-0.559652	37.5402	5 months
SAMN48171834	EMB2-c	CK-C_002	Kenya	Mbeere	Proteen masters	Market waste	-0.649618	37.8502	3 years
SAMN48171835	KJD2-c	CK-C_003	Kenya	Kitengela	ICIPE	Market waste	-1.59057	36.9294	1 year
SAMN48171836	KJD3-c	CK-C_004	Kenya	Kiserian	Zihanga	Market waste	-1.42816	36.7538	4 months
SAMN48171837	KJD4-c	CK-C_005	Kenya	Rongai	ICIPE	Wheat bran, chicken mash	-1.42548	36.8196	1 year
SAMN48171838	KMB1-c	CK-C_006	Kenya	JKUAT	n/a	Market waste	-1.08817	37.0149	6 years
SAMN48171839	KMB2-c	CK-C_007	Kenya	Juja Farm	JKUAT	Hatchery waste	-1.17931	37.0984	5 months
SAMN48171840	KMB3-c	CK-C_008	Kenya	Karinde	Kephis/farmers	Market /chicken waste	-1.30523	36.6707	1 year
SAMN48171841	KMB4-c	CK-C_009	Kenya	Lower Kabete	ICIPE	Chicken waste	-1.23877	36.7222	2 years
SAMN48171842	KMB6-c	CK-C_010	Kenya	Ruiru	Farmers	Market waste/mollases	-1.15249	36.9454	3 months
SAMN48171843	MCK1-c	CK-C_011	Kenya	Lukenya	ICIPE	Market/school waste	-1.3925	37.1373	6 months
SAMN48171844	MRG1-c	CK-C_012	Kenya	Kandara	Insectipro	Market waste/avocado waste	-0.965726	37.0884	2 years
SAMN48171845	MRG2-c	CK-C_013	Kenya	Maragua	Insectipro/proteen masters	Pig waste	-0.783357	37.0881	1 year
SAMN48171846	NBI1-c	CK-C_014	Kenya	Kasarani-ICIPE	Wild	Potato peelings/hotel waste	-1.22163	36.8962	8 years
SAMN48171847	NBI2-c	CK-C_015	Kenya	Huruma	ICIPE	Market,pig, brewery waste	-1.26067	36.8711	5 years
SAMN48171848	NBI3-c	CK-C_016	Kenya	Loresho	ICIPE	Market, kitchen waste yeast	-1.24875	36.7582	5 years
SAMN48171849	NBI4-c	CK-C_017	Kenya	Utawala	Proteen masters	Brewery waste	-1.2873	36.9853	4 months
SAMN48171850	NBI5-c	CK-C_018	Kenya	Utawala	ICIPE/farmers	Pig waste/avacado pulp	-1.26874	36.9751	2 years
SAMN48171851	NKR2-c	CK-C_019	Kenya	Njoro - Egerton	Farmers	Pig, market waste	-0.366789	35.9275	4 years
SAMN48171852	NYR1-c	CK-C_020	Kenya	Chaka	Farmers	Market waste/bran	-0.353475	37.0114	1 year
SAMN48171853	KLF1a-c	CTK-C_001	Kenya	Kilifi	Wild	Fruit /kitchen waste	-3.62162	39.8521	3 years
SAMN48171854	KLF1b-c	CTK-C_002	Kenya	Kilifi	Wild	Fruit /kitchen waste	-3.62162	39.8521	3 years
SAMN48171855	KLF1c-c	CTK-C_003	Kenya	Kilifi	Wild	Fruit /kitchen waste	-3.62162	39.8521	3 years
SAMN48171856	KLF1f-c	CTK-C_004	Kenya	Kilifi	Wild	Fruit /kitchen waste	-3.62162	39.8521	3 years
SAMN48171857	KLF1i-c	CTK-C_005	Kenya	Kilifi	Wild	Fruit /kitchen waste	-3.62162	39.8521	3 years
SAMN48171858	KLF2a-c	CTK-C_006	Kenya	Kilifi	Farmer	Pig / Market waste	-3.60527	39.8757	4 years
SAMN48171859	KLF2b-c	CTK-C_007	Kenya	Kilifi	Farmer	Pig / Market waste	-3.60527	39.8757	4 years
SAMN48171860	KLF2c-c	CTK-C_008	Kenya	Kilifi	Farmer	Pig / Market waste	-3.60527	39.8757	4 years
SAMN48171861	KLF2d-c	CTK-C_009	Kenya	Kilifi	Farmer	Pig / Market waste	-3.60527	39.8757	4 years
SAMN48171862	KLF2e-c	CTK-C_010	Kenya	Kilifi	Farmer	Pig / Market waste	-3.60527	39.8757	4 years
SAMN48171863	KLF2f-c	CTK-C_011	Kenya	Kilifi	Farmer	Pig / Market waste	-3.60527	39.8757	4 years
SAMN48171864	KLF2g-c	CTK-C_012	Kenya	Kilifi	Farmer	Pig / Market waste	-3.60527	39.8757	4 years
SAMN48171865	KLF2h-c	CTK-C_013	Kenya	Kilifi	Farmer	Pig / Market waste	-3.60527	39.8757	4 years
SAMN48171866	MBS1a-c	CTK-C_014	Kenya	Likoni	Farmer	Market waste	-4.10726	39.5642	2 years
SAMN48171867	MBS1b-c	CTK-C_015	Kenya	Likoni	Farmer	Market waste	-4.10726	39.5642	2 years
SAMN48171868	MBS1c-c	CTK-C_016	Kenya	Likoni	Farmer	Market waste	-4.10726	39.5642	2 years
SAMN48171869	MBS1d-c	CTK-C_017	Kenya	Likoni	Farmer	Market waste	-4.10726	39.5642	2 years
SAMN48171870	MBS1e-c	CTK-C_018	Kenya	Likoni	Farmer	Market waste	-4.10726	39.5642	2 years
SAMN48171871	MBS1f-c	CTK-C_019	Kenya	Likoni	Farmer	Market waste	-4.10726	39.5642	2 years
SAMN48171872	ISP1	ISP-C_001	Kenya	Limuru	ICIPE	Market Waste	-1.17833	36.6987	6 years
SAMN48171873	ISP10	ISP-C_002	Kenya	Limuru	ICIPE	Market Waste	-1.17833	36.6987	6 years
SAMN48171874	ISP11	ISP-C_003	Kenya	Limuru	ICIPE	Market Waste	-1.17833	36.6987	6 years
SAMN48171875	ISP12	ISP-C_004	Kenya	Limuru	ICIPE	Market Waste	-1.17833	36.6987	6 years
SAMN48171876	ISP13	ISP-C_005	Kenya	Limuru	ICIPE	Market Waste	-1.17833	36.6987	6 years
SAMN48171877	ISP14	ISP-C_006	Kenya	Limuru	ICIPE	Market Waste	-1.17833	36.6987	6 years
SAMN48171878	ISP15	ISP-C_007	Kenya	Limuru	ICIPE	Market Waste	-1.17833	36.6987	6 years
SAMN48171879	ISP16	ISP-C_008	Kenya	Limuru	ICIPE	Market Waste	-1.17833	36.6987	6 years
SAMN48171880	ISP17	ISP-C_009	Kenya	Limuru	ICIPE	Market Waste	-1.17833	36.6987	6 years
SAMN48171881	ISP18	ISP-C_010	Kenya	Limuru	ICIPE	Market Waste	-1.17833	36.6987	6 years
SAMN48171882	ISP19	ISP-C_011	Kenya	Limuru	ICIPE	Market Waste	-1.17833	36.6987	6 years
SAMN48171883	ISP2	ISP-C_012	Kenya	Limuru	ICIPE	Market Waste	-1.17833	36.6987	6 years
SAMN48171884	ISP20	ISP-C_013	Kenya	Limuru	ICIPE	Market Waste	-1.17833	36.6987	6 years
SAMN48171885	ISP3	ISP-C_014	Kenya	Limuru	ICIPE	Market Waste	-1.17833	36.6987	6 years
SAMN48171886	ISP4	ISP-C_015	Kenya	Limuru	ICIPE	Market Waste	-1.17833	36.6987	6 years
SAMN48171887	ISP5	ISP-C_016	Kenya	Limuru	ICIPE	Market Waste	-1.17833	36.6987	6 years
SAMN48171888	ISP6	ISP-C_017	Kenya	Limuru	ICIPE	Market Waste	-1.17833	36.6987	6 years
SAMN48171889	ISP7	ISP-C_018	Kenya	Limuru	ICIPE	Market Waste	-1.17833	36.6987	6 years
SAMN48171890	ISP8	ISP-C_019	Kenya	Limuru	ICIPE	Market Waste	-1.17833	36.6987	6 years
SAMN48171891	ISP9	ISP-C_020	Kenya	Limuru	ICIPE	Market Waste	-1.17833	36.6987	6 years
SAMN48171892	MP1	MP-C_001	Uganda	Bugorobi	n/a	Market waste	0.318545	32.6027	n/a
SAMN48171893	MP11	MP-C_002	Uganda	Bugorobi	n/a	Market waste	0.318545	32.6027	n/a
SAMN48171894	MP12	MP-C_003	Uganda	Bugorobi	n/a	Market waste	0.318545	32.6027	n/a
SAMN48171895	MP14	MP-C_004	Uganda	Bugorobi	n/a	Market waste	0.318545	32.6027	n/a
SAMN48171896	MP15	MP-C_005	Uganda	Bugorobi	n/a	Market waste	0.318545	32.6027	n/a
SAMN48171897	MP16	MP-C_006	Uganda	Bugorobi	n/a	Market waste	0.318545	32.6027	n/a
SAMN48171898	MP18	MP-C_007	Uganda	Bugorobi	n/a	Market waste	0.318545	32.6027	n/a
SAMN48171899	MP2	MP-C_008	Uganda	Bugorobi	n/a	Market waste	0.318545	32.6027	n/a
SAMN48171900	MP20	MP-C_009	Uganda	Bugorobi	n/a	Market waste	0.318545	32.6027	n/a
SAMN48171901	MP22	MP-C_010	Uganda	Bugorobi	n/a	Market waste	0.318545	32.6027	n/a
SAMN48171902	MP23	MP-C_011	Uganda	Bugorobi	n/a	Market waste	0.318545	32.6027	n/a
SAMN48171903	MP24	MP-C_012	Uganda	Bugorobi	n/a	Market waste	0.318545	32.6027	n/a
SAMN48171904	MP29	MP-C_013	Uganda	Bugorobi	n/a	Market waste	0.318545	32.6027	n/a
SAMN48171905	MP30	MP-C_014	Uganda	Bugorobi	n/a	Market waste	0.318545	32.6027	n/a
SAMN48171906	MP4	MP-C_015	Uganda	Bugorobi	n/a	Market waste	0.318545	32.6027	n/a
SAMN48171907	MP6	MP-C_016	Uganda	Bugorobi	n/a	Market waste	0.318545	32.6027	n/a
SAMN48171908	MP7	MP-C_017	Uganda	Bugorobi	n/a	Market waste	0.318545	32.6027	n/a
SAMN48171909	MP8	MP-C_018	Uganda	Bugorobi	n/a	Market waste	0.318545	32.6027	n/a
SAMN48171910	MP9	MP-C_019	Uganda	Bugorobi	n/a	Market waste	0.318545	32.6027	n/a
SAMN48171911	Syn10-I	SYI-C_001	Kenya	Synergy	India	Sanitary waste	-3.66189	39.8645	3 years
SAMN48171912	Syn1-I	SYI-C_002	Kenya	Synergy	India	Sanitary waste	-3.66189	39.8645	3 years
SAMN48171913	Syn2-I	SYI-C_003	Kenya	Synergy	India	Sanitary waste	-3.66189	39.8645	3 years
SAMN48171914	Syn3-I	SYI-C_004	Kenya	Synergy	India	Sanitary waste	-3.66189	39.8645	3 years
SAMN48171915	Syn4-I	SYI-C_005	Kenya	Synergy	India	Sanitary waste	-3.66189	39.8645	3 years
SAMN48171916	Syn5-I	SYI-C_006	Kenya	Synergy	India	Sanitary waste	-3.66189	39.8645	3 years
SAMN48171917	Syn6-I	SYI-C_007	Kenya	Synergy	India	Sanitary waste	-3.66189	39.8645	3 years
SAMN48171918	Syn7-I	SYI-C_008	Kenya	Synergy	India	Sanitary waste	-3.66189	39.8645	3 years
SAMN48171919	Syn8-I	SYI-C_009	Kenya	Synergy	India	Sanitary waste	-3.66189	39.8645	3 years
SAMN48171920	Syn9-I	SYI-C_010	Kenya	Synergy	India	Sanitary waste	-3.66189	39.8645	3 years
SAMN48171921	Syn10-L	SYL-C_001	Kenya	Synergy	South Africa	Sanitary waste	-3.66189	39.8645	3 years
SAMN48171922	Syn11-L	SYL-C_002	Kenya	Synergy	South Africa	Sanitary waste	-3.66189	39.8645	3 years
SAMN48171923	Syn12-L	SYL-C_003	Kenya	Synergy	South Africa	Sanitary waste	-3.66189	39.8645	3 years
SAMN48171924	Syn2-L	SYL-C_004	Kenya	Synergy	South Africa	Sanitary waste	-3.66189	39.8645	3 years
SAMN48171925	Syn3-L	SYL-C_005	Kenya	Synergy	South Africa	Sanitary waste	-3.66189	39.8645	3 years
SAMN48171926	Syn4-L	SYL-C_006	Kenya	Synergy	South Africa	Sanitary waste	-3.66189	39.8645	3 years
SAMN48171927	Syn5-L	SYL-C_007	Kenya	Synergy	South Africa	Sanitary waste	-3.66189	39.8645	3 years
SAMN48171928	Syn7-L	SYL-C_008	Kenya	Synergy	South Africa	Sanitary waste	-3.66189	39.8645	3 years
SAMN48171929	Syn8-L	SYL-C_009	Kenya	Synergy	South Africa	Sanitary waste	-3.66189	39.8645	3 years
SAMN48171930	Syn9-L	SYL-C_010	Kenya	Synergy	South Africa	Sanitary waste	-3.66189	39.8645	3 years
SAMN48171931	UC10a	UC-C_001	Uganda	Busika	MUK-Kabanyoro	Market /pig/ chicken waste	0.579442	32.6279	2 years
SAMN48171932	UC10b	UC-C_002	Uganda	Busika	MUK-Kabanyoro	Market /pig/ chicken waste	0.579442	32.6279	2 years
SAMN48171933	UC11a	UC-C_003	Uganda	Sonde	Marula Proteen	Pig / chiken waste	0.38759	32.6864	1 year
SAMN48171934	UC11b	UC-C_004	Uganda	Sonde	Marula Proteen	Pig / chiken waste	0.38759	32.6864	1 year
SAMN48171935	UC12b	UC-C_005	Uganda	Kakuuto	n/a	Pig / chicken /market/ kitchen waste	-0.846406	31.4579	n/a
SAMN48171936	UC13a	UC-C_006	Uganda	Kyazanga	MUK /Farmers	Market / Kitchen waste	-0.39786	31.3559	2 years
SAMN48171937	UC13b	UC-C_007	Uganda	Kyazanga	MUK /Farmers	Market / Kitchen waste	-0.39786	31.3559	2 years
SAMN48171938	UC1a	UC-C_008	Uganda	Natete	MUK/Marula proteen	Kitchen waste	0.307761	32.5383	2years
SAMN48171939	UC2a	UC-C_009	Uganda	Mityana	MUK/Farmer	Farm/pig/poultry waste	0.345056	32.3292	2 months
SAMN48171940	UC2b	UC-C_010	Uganda	Mityana	MUK/Farmer	Farm/pig/poultry waste	0.345056	32.3292	2 months
SAMN48171941	UC5a	UC-C_011	Uganda	Kikyusa	Wild	Kitchen waste	0.895163	32.6347	1 year
SAMN48171942	UC5b	UC-C_012	Uganda	Kikyusa	Wild	Kitchen waste	0.895163	32.6347	1 year
SAMN48171943	UC6b	UC-C_013	Uganda	Katikamu	MUK-Kabanyoro	Bakery waste	0.748752	32.5591	10 months
SAMN48171944	UC7a	UC-C_014	Uganda	Kasangati	MUK-Kabanyoro	Market /pig/ chicken waste	0.429417	32.5815	2years
SAMN48171945	UC7b	UC-C_015	Uganda	Kasangati	MUK-Kabanyoro	Market /pig/ chicken waste	0.429417	32.5815	2years
SAMN48171946	UC8a	UC-C_016	Uganda	MUK-Kabanyoro	MUK	Market /chicken waste	0.468353	32.6069	3 years
SAMN48171947	UC8b	UC-C_017	Uganda	MUK-Kabanyoro	MUK	Market /chicken waste	0.468353	32.6069	3 years
SAMN48171948	UE1a	UE-C_001	Uganda	Kaberamido-Dokolo	Farmer	Pig /poultry/ market waste	1.87074	33.2294	1 year
SAMN48171949	UE1c	UE-C_002	Uganda	Kaberamido-Dokolo	Farmer	Pig /poultry/ market waste	1.87074	33.2294	1 year
SAMN48171950	UE1d	UE-C_003	Uganda	Kaberamido-Dokolo	Farmer	Pig /poultry/ market waste	1.87074	33.2294	1 year
SAMN48171951	UE1e	UE-C_004	Uganda	Kaberamido-Dokolo	Farmer	Pig /poultry/ market waste	1.87074	33.2294	1 year
SAMN48171952	UE2a	UE-C_005	Uganda	Serere	Farmer	Chicken waste	1.48273	33.4308	3 months
SAMN48171953	UE2b	UE-C_006	Uganda	Serere	Farmer	Chicken waste	1.48273	33.4308	3 months
SAMN48171954	UE2e	UE-C_007	Uganda	Serere	Farmer	Chicken waste	1.48273	33.4308	3 months
SAMN48171955	UE2f	UE-C_008	Uganda	Serere	Farmer	Chicken waste	1.48273	33.4308	3 months
SAMN48171956	UE3b	UE-C_009	Uganda	Tororo	MUK-Kabanyoro	Market / poultry waste	0.66612	34.0994	9 months
SAMN48171957	UE3c	UE-C_010	Uganda	Tororo	MUK-Kabanyoro	Market / poultry waste	0.66612	34.0994	9 months
SAMN48171958	UE3e	UE-C_011	Uganda	Tororo	MUK-Kabanyoro	Market / poultry waste	0.66612	34.0994	9 months
SAMN48171959	UE3f	UE-C_012	Uganda	Tororo	MUK-Kabanyoro	Market / poultry waste	0.66612	34.0994	9 months
SAMN48171960	UE4c	UE-C_013	Uganda	Tororo	Farmer	Market waste	0.599771	34.0652	1 year
SAMN48171961	UE4d	UE-C_014	Uganda	Tororo	Farmer	Market waste	0.599771	34.0652	1 year
SAMN48171962	UE4e	UE-C_015	Uganda	Tororo	Farmer	Market waste	0.599771	34.0652	1 year
SAMN48171963	UE4f	UE-C_016	Uganda	Tororo	Farmer	Market waste	0.599771	34.0652	1 year
SAMN48171964	UE5a	UE-C_017	Uganda	Kayunga	Marula-proteen	Market waste	0.713867	32.927	6months
SAMN48171965	UE5d	UE-C_018	Uganda	Kayunga	Marula-proteen	Market waste	0.713867	32.927	6months
SAMN48171966	UE5e	UE-C_019	Uganda	Kayunga	Marula-proteen	Market waste	0.713867	32.927	6months
SAMN48171967	UE5f	UE-C_020	Uganda	Kayunga	Marula-proteen	Market waste	0.713867	32.927	6months
SAMN48171968	UN1	UN-C_001	Uganda	Gulu	MUK-Kabanyoro	Market / Kitchen waste	2.74955	32.303	2 years
SAMN48171969	UN22	UN-C_002	Uganda	Gulu	MUK-Kabanyoro	Market / Kitchen waste	2.74955	32.303	2 years
SAMN48171970	UN24	UN-C_003	Uganda	Gulu	MUK-Kabanyoro	Market / Kitchen waste	2.74955	32.303	2 years
SAMN48171971	UN25	UN-C_004	Uganda	Gulu	MUK-Kabanyoro	Market / Kitchen waste	2.74955	32.303	2 years
SAMN48171972	UN26	UN-C_005	Uganda	Gulu	MUK-Kabanyoro	Market / Kitchen waste	2.74955	32.303	2 years
SAMN48171973	UN4	UN-C_006	Uganda	Gulu	MUK-Kabanyoro	Market / Kitchen waste	2.74955	32.303	2 years
SAMN48171974	UW1a	UW-C_001	Uganda	n/a	n/a	n/a	n/a	n/a	n/a
SAMN48171975	UW1d	UW-C_002	Uganda	n/a	n/a	n/a	n/a	n/a	n/a
SAMN48171976	UW1e	UW-C_003	Uganda	n/a	n/a	n/a	n/a	n/a	n/a
SAMN48171977	UW1f	UW-C_004	Uganda	n/a	n/a	n/a	n/a	n/a	n/a
SAMN48171978	UW1g	UW-C_005	Uganda	n/a	n/a	n/a	n/a	n/a	n/a
SAMN48171979	UW1h	UW-C_006	Uganda	n/a	n/a	n/a	n/a	n/a	n/a
SAMN48171980	UW1i	UW-C_007	Uganda	n/a	n/a	n/a	n/a	n/a	n/a
SAMN48171981	UW1j	UW-C_008	Uganda	n/a	n/a	n/a	-0.069123	30.7249	n/a
SAMN48171982	UW2a	UW-C_009	Uganda	Kazo	n/a	n/a	-0.069123	30.7249	n/a
SAMN48171983	UW2d	UW-C_010	Uganda	Kazo	n/a	n/a	-0.069123	30.7249	n/a
SAMN48171984	UW2h	UW-C_011	Uganda	Kazo	n/a	n/a	-0.069123	30.7249	n/a
SAMN48171985	UW2i	UW-C_012	Uganda	Kazo	n/a	n/a	-0.069123	30.7249	n/a
SAMN48171986	UW2j	UW-C_013	Uganda	Kazo	n/a	n/a	-0.069123	30.7249	n/a
SAMN48171987	UW3b	UW-C_014	Uganda	Mbarara	n/a	n/a	-0.580077	30.3823	n/a
SAMN48171988	UW3c	UW-C_015	Uganda	Mbarara	n/a	n/a	-0.580077	30.3823	n/a
SAMN48171989	UW3f	UW-C_016	Uganda	Mbarara	n/a	n/a	-0.580077	30.3823	n/a
SAMN48171990	UW3g	UW-C_017	Uganda	Mbarara	n/a	n/a	-0.580077	30.3823	n/a
SAMN48171991	UW3h	UW-C_018	Uganda	Mbarara	n/a	n/a	-0.580077	30.3823	n/a
SAMN48171992	UW3i	UW-C_019	Uganda	Mbarara	n/a	n/a	-0.580077	30.3823	n/a
SAMN48171993	UW3j	UW-C_020	Uganda	Mbarara	n/a	n/a	-0.580077	30.3823	n/a
SAMN48171994	BGM1-c	WK-C_001	Kenya	Bungoma	ICIPE / Zihanga	Pig waste	0.577297	34.5654	5 months
SAMN48171995	BGM2-c	WK-C_002	Kenya	Bungoma	InsectiPro	Market waste	0.587013	34.6037	1 year
SAMN48171996	BSA2-c	WK-C_003	Kenya	Busia	ICIPE	Pig / slaughter waste	0.382694	34.2165	2 years
SAMN48171997	KKG11-c	WK-C_004	Kenya	Makavakava - Shibeku	Proteen masters	Market / hatchery waste	0.48512	34.8694	4 years
SAMN48171998	KKG12-c	WK-C_005	Kenya	Malava	Farmer	Market / kitchen waste	0.460979	34.7891	6 months
SAMN48171999	KKG1-c	WK-C_006	Kenya	Musembe	ICIPE /farmers	Chicken/market/kitchen waste	0.602061	34.9331	1.5 years
SAMN48172000	KKG2-c	WK-C_007	Kenya	East Mumias	Farmer	Kitchen waste	0.293605	34.5073	1 year
SAMN48172001	KKG4-c	WK-C_008	Kenya	Lunza	Farmer (Shibeku)	Market / kitchen waste	0.224119	34.5889	6 months
SAMN48172002	KKG5-c	WK-C_009	Kenya	Lunza	Farmer (Noela)	Grinded maize	0.191482	34.474	1 year
SAMN48172003	KKG7-c	WK-C_010	Kenya	Matungu	Farmer (Shibeku)	Market waste	0.436368	34.3749	2 years
SAMN48172004	KKG8-c	WK-C_011	Kenya	Jafi fish farm	ICIPE	Market waste	0.282068	34.6803	1.5 years
SAMN48172005	KKG9-c	WK-C_012	Kenya	Ikonyera	Farmer	Market / chicken / pig waste	0.288836	34.7167	1 year
SAMN48172006	KSM3-c	WK-C_013	Kenya	Rabuor	ICIPE	Fish offal / lumen content/ blood	-0.148353	34.827	4 years
SAMN48172007	KSM4-c	WK-C_014	Kenya	Kasawino mkt	Wild	Market waste	-0.108396	34.7828	6 months
SAMN48172008	SYA1-c	WK-C_015	Kenya	Siaya	Farmer	Market waste	-0.112953	34.3332	6 months
SAMN48172009	SYA2-c	WK-C_016	Kenya	Siaya	Farmer	Market / brewery waste	-0.295921	34.3738	6 months
SAMN48172010	SYA3-c	WK-C_017	Kenya	JOOUST	Wild	Market / brewery waste	-0.091927	34.2586	9 years
SAMN48172011	UGS1-c	WK-C_018	Kenya	Eldoret	ICIPE /farmers	Pig/market waste	0.547959	35.2402	2 years
SAMN48172012	UGS2-c	WK-C_019	Kenya	Eldoret	InsectiPro / Farmers	Pig/market waste	0.573824	35.3466	9 months

### Sheet: KE_UG_Wild
BioSample accessions	Sample ID (NCBI)	Sample	Country	Location	Substrate	Lat	Long
SAMN48172013	EMB1a-W	CK_001	Kenya	Embu Uni	Pig manure	-0.511783	37.4586
SAMN48172014	EMB1b-W	CK_002	Kenya	Embu Uni	Pig manure	-0.511783	37.4586
SAMN48172015	EMB2a-W	CK_003	Kenya	Embu	Chicken manure	-0.525591	37.4462
SAMN48172016	EMB2b-W	CK_004	Kenya	Embu	Chicken manure	-0.525591	37.4462
SAMN48172017	EMB3a-W	CK_005	Kenya	Embu	Chicken manure	-0.54232	37.4398
SAMN48172018	EMB3b-W	CK_006	Kenya	Embu	Chicken manure	-0.54232	37.4398
SAMN48172019	EMB4b-W	CK_007	Kenya	Embu	Chicken manure	-0.425995	37.45
SAMN48172020	KKG1-w	WK_001	Kenya	Kakamega	Pig manure	0.310958	34.7814
SAMN48172021	KLF1a-w	CTK_001	Kenya	Kilifi	Chicken waste	-3.29556	40.0156
SAMN48172022	KLF1b-w	CTK_002	Kenya	Kilifi	Chicken waste	-3.29556	40.0156
SAMN48172023	KLF2a-w	CTK_003	Kenya	Kilifi	Chicken waste	-3.33804	40.0039
SAMN48172024	KLF2e-w	CTK_004	Kenya	Kilifi	Chicken waste	-3.33804	40.0039
SAMN48172025	KLF3a-w	CTK_005	Kenya	Kilifi	Chicken waste	-3.34462	39.9995
SAMN48172026	KLF3b-w	CTK_006	Kenya	Kilifi	Chicken waste	-3.34462	39.9995
SAMN48172027	KLF3d-w	CTK_007	Kenya	Kilifi	Chicken waste	-3.34462	39.9995
SAMN48172028	KLF3e-w	CTK_008	Kenya	Kilifi	Chicken waste	-3.34462	39.9995
SAMN48172029	KLF3f-w	CTK_009	Kenya	Kilifi	Chicken waste	-3.34462	39.9995
SAMN48172030	KLF4a-w	CTK_010	Kenya	Kilifi	Market waste	-3.57604	39.8775
SAMN48172031	KLF4c-w	CTK_011	Kenya	Kilifi	Market waste	-3.57604	39.8775
SAMN48172032	KLF4d-w	CTK_012	Kenya	Kilifi	Market waste	-3.57604	39.8775
SAMN48172033	KLF4e-w	CTK_013	Kenya	Kilifi	Market waste	-3.57604	39.8775
SAMN48172034	KSM1a-w	WK_002	Kenya	Nyalenda	Pig manure	-0.11526	34.7684
SAMN48172035	KSM1d-w	WK_003	Kenya	Nyalenda	Pig manure	-0.11526	34.7684
SAMN48172036	KSM2a-w	WK_004	Kenya	Manyatta	Pig manure	-0.100652	34.7857
SAMN48172037	KSM2b-w	WK_005	Kenya	Manyatta	Pig manure	-0.100652	34.7857
SAMN48172038	KSM2d-w	WK_006	Kenya	Manyatta	Pig manure	-0.100652	34.7857
SAMN48172039	KSM3a-w	WK_007	Kenya	Nyamasaria	Dumping site	-0.120918	34.7808
SAMN48172040	KSM3b-w	WK_008	Kenya	Nyamasaria	Dumping site	-0.120918	34.7808
SAMN48172041	KSM4a-w	WK_009	Kenya	Judea	Pig manure	-0.093445	34.7927
SAMN48172042	KSM4c-w	WK_010	Kenya	Judea	Pig manure	-0.093445	34.7927
SAMN48172043	KSM5c-w	WK_011	Kenya	Mbeme	Pig manure	-0.094323	34.7896
SAMN48172044	KWL1a-w	CTK_014	Kenya	Kwale	Food waste	-4.30112	39.4428
SAMN48172045	KWL1d-w	CTK_015	Kenya	Kwale	Food waste	-4.30112	39.4428
SAMN48172046	KWL1f-w	CTK_016	Kenya	Kwale	Food waste	-4.30112	39.4428
SAMN48172047	MRG1a-W	CK_008	Kenya	Muranga	Chicken manure	-0.710752	37.1038
SAMN48172048	MRG1b-W	CK_009	Kenya	Muranga	Chicken manure	-0.710752	37.1038
SAMN48172049	MRG2a-W	CK_010	Kenya	Muranga	Pig manure	-0.718341	37.1168
SAMN48172050	MRG2b-W	CK_011	Kenya	Muranga	Pig manure	-0.718341	37.1168
SAMN48172051	NKR1a-W	CK_012	Kenya	Dumping site	Pig manure	-0.271341	36.0492
SAMN48172052	NKR1b-W	CK_013	Kenya	Dumping site	Pig manure	-0.271341	36.0492
SAMN48172053	NKR2a-W	CK_014	Kenya	Rhonda	Chicken manure	-0.316791	36.0519
SAMN48172054	NKR3a-W	CK_015	Kenya	Naivasha	Pig manure	-0.752346	36.4594
SAMN48172055	NKR3b-W	CK_016	Kenya	Naivasha	Pig manure	-0.752346	36.4594
SAMN48172056	NYR1a-W	CK_017	Kenya	Nyeri	Chicken manure	-0.46286	37.0034
SAMN48172057	NYR1b-W	CK_018	Kenya	Nyeri	Chicken manure	-0.46286	37.0034
SAMN48172058	NYR2a-W	CK_019	Kenya	Kagumo TC	Chicken manure	-0.466138	36.9976
SAMN48172059	NYR2b-W	CK_020	Kenya	Kagumo TC	Chicken manure	-0.466138	36.9976
SAMN48172060	UCW1c	CU_001	Uganda	Luzira	Brewery waste	0.305282	32.6513
SAMN48172061	UCW1d	CU_002	Uganda	Luzira	Brewery waste	0.305282	32.6513
SAMN48172062	UCW1e	CU_003	Uganda	Luzira	Brewery waste	0.305282	32.6513
SAMN48172063	UCW2a	CU_004	Uganda	Buloba	Brewery waste	0.316607	32.5109
SAMN48172064	UCW2b	CU_005	Uganda	Buloba	Brewery waste	0.316607	32.5109
SAMN48172065	UCW2c	CU_006	Uganda	Buloba	Brewery waste	0.316607	32.5109
SAMN48172066	UCW2e	CU_007	Uganda	Buloba	Brewery waste	0.316607	32.5109
SAMN48172067	UCW3b	CU_008	Uganda	Bulenga	Brewery waste	0.325306	32.4592
SAMN48172068	UCW3c	CU_009	Uganda	Bulenga	Brewery waste	0.325306	32.4592
SAMN48172069	UCW3d	CU_010	Uganda	Bulenga	Brewery waste	0.325306	32.4592
SAMN48172070	UCW3e	CU_011	Uganda	Bulenga	Brewery waste	0.325306	32.4592
SAMN48172071	UCW4b	CU_012	Uganda	Kavule	Brewery waste	0.343578	32.5655
SAMN48172072	UCW4e	CU_013	Uganda	Kavule	Brewery waste	0.343578	32.5655
SAMN48172073	UCW5a	CU_014	Uganda	Kavule	Brewery waste	0.343578	32.5655
SAMN48172074	UCW5c	CU_015	Uganda	Kavule	Brewery waste	0.343578	32.5655
SAMN48172075	UCW6c	CU_016	Uganda	Kikumikikumi	Brewery waste	0.335007	32.5747
SAMN48172076	UCW6d	CU_017	Uganda	Kikumikikumi	Brewery waste	0.335007	32.5747
SAMN48172077	UCW6e	CU_018	Uganda	Kikumikikumi	Brewery waste	0.335007	32.5747
SAMN48172078	UNW11	NU_001	Uganda	Lira	Pig waste	2.236	32.8711
SAMN48172079	UNW27	NU_002	Uganda	Lira	Pig waste	2.236	32.8711
SAMN48172080	UNW29	NU_003	Uganda	Lira	Pig waste	2.236	32.8711
SAMN48172081	UNW30	NU_004	Uganda	Lira	Pig waste	2.236	32.8711
