## Supplementary Data 2 for "Human-Mediated Dispersal and Breeding Reshape Global Genomic Patterns in Black Soldier Flies"

### Sheet: Publicly available samples
Supplementary Data 2. The meta data for the online available data used in this study.
Sample ID (ENA)	Sample ID	Geographic position	Status	Source
AA1	AA_001	Australia	Captives	Generalovic et al., 2021, 2023
AA2	AA_002	Australia	Captives	Generalovic et al., 2021, 2023
AA3	AA_003	Australia	Captives	Generalovic et al., 2021, 2023
AA4	AA_004	Australia	Captives	Generalovic et al., 2021, 2023
AF1	AF_001	Burkina Faso	Captives	Generalovic et al., 2021, 2023
AF2	AF_002	Burkina Faso	Captives	Generalovic et al., 2021, 2023
AF3	AF_003	Burkina Faso	Captives	Generalovic et al., 2021, 2023
AF5	AF_004	Burkina Faso	Captives	Generalovic et al., 2021, 2023
CA2	NAW_001	North America	Wild	Generalovic et al., 2021, 2023
CA3	NAW_002	North America	Wild	Generalovic et al., 2021, 2023
CA5	NAW_003	North America	Wild	Generalovic et al., 2021, 2023
DK_1	DK_001	Denmark	Captives	Cai et al., 2024
DK_10	DK_002	Denmark	Captives	Cai et al., 2024
DK_2	DK_003	Denmark	Captives	Cai et al., 2024
DK_3	DK_004	Denmark	Captives	Cai et al., 2024
DK_4	DK_005	Denmark	Captives	Cai et al., 2024
DK_5	DK_006	Denmark	Captives	Cai et al., 2024
DK_6	DK_007	Denmark	Captives	Cai et al., 2024
DK_7	DK_008	Denmark	Captives	Cai et al., 2024
DK_8	DK_009	Denmark	Captives	Cai et al., 2024
DK_9	DK_010	Denmark	Captives	Cai et al., 2024
DK-10A	DK_011	Denmark	Captives	Cai et al., 2024
DK-1A	DK_012	Denmark	Captives	Cai et al., 2024
DK-2A	DK_013	Denmark	Captives	Cai et al., 2024
DK-3A	DK_014	Denmark	Captives	Cai et al., 2024
DK-4A	DK_015	Denmark	Captives	Cai et al., 2024
DK-5A	DK_016	Denmark	Captives	Cai et al., 2024
DK-6A	DK_017	Denmark	Captives	Cai et al., 2024
DK-7A	DK_018	Denmark	Captives	Cai et al., 2024
DK-8A	DK_019	Denmark	Captives	Cai et al., 2024
DK-9A	DK_020	Denmark	Captives	Cai et al., 2024
ERR10750181	PTA_000	Asia	Outgroup	Generalovic et al., 2021, 2023
ERR10750182	IND_001	United Kingdom	Captives	Generalovic et al., 2021, 2023
ERR10750183	IND_002	United Kingdom	Captives	Generalovic et al., 2021, 2023
ERR10750192	IND_003	United Kingdom	Captives	Generalovic et al., 2021, 2023
ERR10750193	ASW_001	Asia	Wild	Generalovic et al., 2021, 2023
ERR10750194	ASW_002	Asia	Wild	Generalovic et al., 2021, 2023
ERR10750195	ASW_003	Asia	Wild	Generalovic et al., 2021, 2023
ERR10750196	ASW_004	Asia	Wild	Generalovic et al., 2021, 2023
ERR10750200	ESW_001	Europe South	Wild	Generalovic et al., 2021, 2023
ERR10750201	ESW_002	Europe South	Wild	Generalovic et al., 2021, 2023
ERR10750202	ESW_003	Europe South	Wild	Generalovic et al., 2021, 2023
ERR10750203	ESW_004	Europe South	Wild	Generalovic et al., 2021, 2023
ERR10750204	ESW_005	Europe South	Wild	Generalovic et al., 2021, 2023
ERR10750205	ESW_006	Europe South	Wild	Generalovic et al., 2021, 2023
ERR10750206	ESW_007	Europe South	Wild	Generalovic et al., 2021, 2023
ERR10750207	ESW_008	Europe South	Wild	Generalovic et al., 2021, 2023
ERR4822667	EVE_001	United Kingdom	Captives	Generalovic et al., 2021, 2023
ERR4822668	EVE_002	United Kingdom	Captives	Generalovic et al., 2021, 2023
ERR4822669	EVE_003	United Kingdom	Captives	Generalovic et al., 2021, 2023
ERR4822670	EVE_004	United Kingdom	Captives	Generalovic et al., 2021, 2023
ERR4822671	EVE_005	United Kingdom	Captives	Generalovic et al., 2021, 2023
ERR4822672	EVE_006	United Kingdom	Captives	Generalovic et al., 2021, 2023
ERR4822673	EVE_007	United Kingdom	Captives	Generalovic et al., 2021, 2023
ERR4822674	EVE_008	United Kingdom	Captives	Generalovic et al., 2021, 2023
ERR4822675	EVE_009	United Kingdom	Captives	Generalovic et al., 2021, 2023
ERR4822676	EVE_010	United Kingdom	Captives	Generalovic et al., 2021, 2023
ERR4822677	EVE_011	United Kingdom	Captives	Generalovic et al., 2021, 2023
ERR4822678	EVE_012	United Kingdom	Captives	Generalovic et al., 2021, 2023
EUC1	EU_001	Europe	Captives	Generalovic et al., 2021, 2023
EUC2	EU_002	Europe	Captives	Generalovic et al., 2021, 2023
EUC3	EU_003	Europe	Captives	Generalovic et al., 2021, 2023
EUC4	EU_004	Europe	Captives	Generalovic et al., 2021, 2023
EUW1	EWW_001	Europe west wild	Wild	Generalovic et al., 2021, 2023
EUW2	EWW_002	Europe west wild	Wild	Generalovic et al., 2021, 2023
EUW4	EWW_003	Europe west wild	Wild	Generalovic et al., 2021, 2023
EUW5	EWW_004	Europe west wild	Wild	Generalovic et al., 2021, 2023
NA1	NA_001	North America	Captives	Generalovic et al., 2021, 2023
NA2	NA_002	North America	Captives	Generalovic et al., 2021, 2023
NA3	NA_003	North America	Captives	Generalovic et al., 2021, 2023
NA4	NA_004	North America	Captives	Generalovic et al., 2021, 2023
SA1	SA_001	South America	Captives	Generalovic et al., 2021, 2023
SA3	SA_002	South America	Captives	Generalovic et al., 2021, 2023
SA4	SA_003	South America	Captives	Generalovic et al., 2021, 2023
SRR22964721	AS_001	Asia	Captives	https://www.ebi.ac.uk/ena/browser/view/PRJNA917807
SRR22964722	AS_002	Asia	Captives	https://www.ebi.ac.uk/ena/browser/view/PRJNA917807
SRR25293883	AS_003	Asia	Captives	https://www.ebi.ac.uk/ena/browser/view/PRJNA917807
SRR25293884	AS_004	Asia	Captives	https://www.ebi.ac.uk/ena/browser/view/PRJNA917807
SRR25293885	AS_005	Asia	Captives	https://www.ebi.ac.uk/ena/browser/view/PRJNA917807
SRR25293886	AS_006	Asia	Captives	https://www.ebi.ac.uk/ena/browser/view/PRJNA917807
SRR826810	UCB_001	California	Captives	Vicoso & Bachtrog, 2013
SRR826811	UCB_002	California	Captives	Vicoso & Bachtrog, 2013
TX_1	TX_001	Texas	Captives	Cai et al., 2024
TX_10	TX_002	Texas	Captives	Cai et al., 2024
TX_2	TX_003	Texas	Captives	Cai et al., 2024
TX_3	TX_004	Texas	Captives	Cai et al., 2024
TX_4	TX_005	Texas	Captives	Cai et al., 2024
TX_5	TX_006	Texas	Captives	Cai et al., 2024
TX_6	TX_007	Texas	Captives	Cai et al., 2024
TX_7	TX_008	Texas	Captives	Cai et al., 2024
TX_8	TX_009	Texas	Captives	Cai et al., 2024
TX_9	TX_010	Texas	Captives	Cai et al., 2024
TX-10A	TX_011	Texas	Captives	Cai et al., 2024
TX-1A	TX_012	Texas	Captives	Cai et al., 2024
TX-2A	TX_013	Texas	Captives	Cai et al., 2024
TX-3A	TX_014	Texas	Captives	Cai et al., 2024
TX-4A	TX_015	Texas	Captives	Cai et al., 2024
TX-5A	TX_016	Texas	Captives	Cai et al., 2024
TX-6A	TX_017	Texas	Captives	Cai et al., 2024
TX-7A	TX_018	Texas	Captives	Cai et al., 2024
TX-8A	TX_019	Texas	Captives	Cai et al., 2024
TX-9A	TX_020	Texas	Captives	Cai et al., 2024
