## Supplementary Data 3 for "Human-Mediated Dispersal and Breeding Reshape Global Genomic Patterns in Black Soldier Flies"

### Sheet: SNPs
Supplementary Data3. The number of SNPs for chromosomes of 168 BSF
CHROM	N_SNPs
Chr1	6964208	Autosome
Chr2	5745477	Autosome
Chr3	5351058	Autosome
Chr4	4993803	Autosome
Chr5	3473742	Autosome
Chr6	2967560	Autosome
Chr7	398171	Sex Chromosome
Total	29894019
