## Supplementary Data 4 for "Human-Mediated Dispersal and Breeding Reshape Global Genomic Patterns in Black Soldier Flies"

### Sheet: QUILT
Supplementary Data 4. The summary statistics of the variants imputation.
Tool	Coverage	R²	std
QUILT v1.0.5	0.5x	0.788577	0.0552075
QUILT v1.0.5	1x	0.811472	0.0481613
QUILT v1.0.5	3x	0.844755	0.0384645
