## Supplementary Data 5 for "Human-Mediated Dispersal and Breeding Reshape Global Genomic Patterns in Black Soldier Flies"

### Sheet: within_population_kinship_summa
Supplementary Data 5. The relatedness among samples in each population.
Pop1	Num_Pairs	Mean_Kinship	Max_Kinship	Min_Kinship
Asia_captives	2	0.2455	0.3434	0.1476
Europe_captives	49	0.121616	0.3335	0.0461
Kenya_captives	6	0.0598	0.0763	0.0479
Kenya_wild	1	0.0565	0.0565	0.0565
N.America_captives	1	0.0598	0.0598	0.0598
S.America_captives	1	0.046	0.046	0.046
Uganda_captives	12	0.0970417	0.2637	0.0452
Uganda_wild	3	0.1945	0.2933	0.0994
W.Africa_captives	1	0.0974	0.0974	0.0974
